# A pistillate-biased epidermal regulatory program underlies glandular trichome development in *Cannabis sativa*

**DOI:** 10.64898/2026.05.26.727882

**Authors:** Adrian S. Monthony, Julien Roy, Mohsen Niazian, Thomas Jarrin, Davoud Torkamaneh

## Abstract

Glandular trichomes are specialized epidermal structures on *Cannabis sativa* L. inflorescences that synthesize and store cannabinoids and terpenoids, making them central to the species’ economic and medicinal value. Although trichome development is a multistage genetic process, its regulatory basis in *C. sativa* remains poorly understood, particularly with respect to sexual dimorphism and sex plasticity. Here, we combined orthology-based gene discovery with transcriptomic profiling to investigate trichome development across four floral phenotypes: female flowers (FF), male flowers (MF), induced male flowers on XX plants (IMF), and induced female flowers on XY plants (IFF). Using trichome development-related genes from *Arabidopsis thaliana*, a model for unicellular non-glandular trichome development, and *Solanum lycopersicum*, a model for multicellular glandular trichomes, we identified and mapped 53 candidate *C. sativa* trichome development regulator genes (CsTDRGs). The CsTDRG set did not support a simple Arabidopsis– or tomato-like model, but instead included Arabidopsis-like epidermal fate components, including MBW-related regulators and *GL2*, alongside tomato-like multicellular trichome regulators, including *MIXTA-like, HD-ZIP IV, WOX, MTR, GRAS,* and hormone-associated candidates. RNA-seq analysis showed that CsTDRG expression was more strongly associated with floral phenotype than chromosomal sex. Genes with preferential expression in pistillate tissues were *CsTT8*, *CsMYC1/GL3*, *CsGL2, CsYABBY4* and *CsMIXTA-like1/MYB106*, whereas *CsMTR1*, *CsGRAS9*, and *CsCKX3* were upregulated in male (MF and IMF) flower. These findings suggest that sexually dimorphic trichome development in *C. sativa* reflects differential regulation of a shared developmental toolkit that combines conserved epidermal fate components with multicellular and glandular trichome regulatory modules.
