## Supplementary Tables for "A pistillate-biased epidermal regulatory program underlies glandular trichome development in *Cannabis sativa*"

### Sheet: Table S1
	Supplementary Table 1 C. sativa TDRG (trichome development related gene) as identified through a review of existing C. sativa trichome literature and homology analysis of model trichome development species A. thaliana and S. lycopersicum (Homolog IDs: A. thaliana = AT, or S. lycopersicum = Sl) using the current reference genome (‘Pink Pepper’; NCBI, 2023), X and Y haplotypes from the Otto II geno…
	TRG Name	Pink Pepper				Otto II				Ortholog	Source
		Locus	Protein ID	Chr		X-haplotype locus	Y-haplotype locus	X/Y-haplotype Chr
	A. thaliana-derived trichome developmental gene orthologs
	CsADAB2b	LOC115707295	XP_030491066.2	1		g099240	g091460	1/1		AT4G16420	Kotak, J., Saisana, M., Gegas, V., et al. (2018) The histone acetyltransferase GCN5 and the transcriptional coactivator ADA2b affect leaf development and trichome morphogenesis in Arabidopsis. Planta, 248, 613–628. Available at: https://doi.org/10.1007/s00425-018-2923-9.
	CsCYCA2;3	LOC115705277	XP_030488433.2	1		g102030	g094230	1/1		AT1G15570	Imai, K.K., Ohashi, Y., Tsuge, T., Yoshizumi, T., Matsui, M., Oka, A. and Aoyama, T. (2006) The A-type cyclin CYCA2;3 is a key regulator of ploidy levels in Arabidopsis endoreduplication. Plant Cell, 18, 382–396.
	CsELC	LOC115705228	XP_030488356.2	1	Also	g068760	g061610	1/1		AT3G12400	Spitzer, C., Schellmann, S., Sabovljevic, A., et al. (2006) The Arabidopsis elch mutant reveals functions of an ESCRT components in cytokinesis. Development, 133, 4679–4689.
	CsETC1/CPL3	LOC115707001	XP_030490654.2	1		--	g075890	--/1		AT1G01380, AT4G01060	Kirik, V., Simon, M., Huelskamp, M. and Schiefelbein, J. (2004) The ENHANCER of TRY and CPC1 gene acts redundantly with TRIPTYCHON and CAPRICE in trichome and root hair cell patterning in Arabidopsis. Dev. Biol., 268, 506–513.
	CsGL2	LOC115707829	XP_060973379.1	1		g101460	g093640	1/1		AT1G79840	Rerie, W.G., Feldmann, K.A. and Marks, M.D. (1994) The GLABRA2 gene encodes a homeo domain protein required for normal trichome development in Arabidopsis. Genes Dev., 8, 1388–1399.
	CsKAK	LOC115704772	XP_030487840.1	Scaf		g402910	g376960	X/Y		AT4G38600	Xue, B., Zhang, C., Wang, Y., Liu, L., Wang, W., Schiefelbein, J., Yu, F. and An, L. (2023) HECT-type ubiquitin ligase KAKTUS mediates the proteasome-dependent degradation of cyclin-dependent kinase inhibitor KRP2 during trichome morphogenesis in Arabidopsis. Plant J., 116, 871–886.
	CsRBR1	LOC115705540	XP_030488755.2	1		g069990	g062930	1/1		AT3G12280	Desvoyes, B., Mendoza, A. De, Ruiz-Trillo, I. and Gutierrez, C. (2014) Novel roles of plant RETINOBLASTOMA-RELATED (RBR) protein in cell proliferation and asymmetric cell division. J. Exp. Bot., 65, 2657–2666.
	CsZFP5a	LOC115710287	XP_030494510.2	3		g153630	g143000	3/3		AT1G10480	Zhou, Z., An, L., Sun, L., Zhu, S., Xi, W., Broun, P., Yu, H. and Gan, Y. (2011) Zinc finger protein5 is required for the control of trichome initiation by acting upstream of zinc finger protein8 in Arabidopsis. Plant Physiol., 157, 673–682.
	CsBRK1	LOC133037340	XP_060970369.1	4		g210410	g193930	4/4		AT2G22640	Le, J., Mallery, E.L., Zhang, C., Brankle, S. and Szymanski, D.B. (2006) Arabidopsis BRICK1/HSPC300 Is an Essential WAVE-Complex Subunit that Selectively Stabilizes the Arp2/3 Activator SCAR2. Curr. Biol., 16, 895–901.
	CsDIS1	LOC115713970	XP_030498330.2	4		g187180	g173110	4/4		AT1G13180	Marks, M.D. (1997) Molecular genetic analysis of trichome development in arabidopsis. Annu. Rev. Plant Biol., 48, 137–163.
	CsGIS3	LOC115711983	XP_030496047.2	4		g183160	g169080	4/4		AT1G68360	Sun, L., Zhang, A., Zhou, Z., Zhao, Y., Yan, A., Bao, S., Yu, H. and Gan, Y. (2015) GLABROUS INFLORESCENCE STEMS3 (GIS3) regulates trichome initiation and development in Arabidopsis. New Phytol., 206, 220–230.
	CsHDG11	LOC115714770	XP_030499384.2	4		g193400	g179060	4/4		AT1G73360	Nakamura, M., Katsumata, H., Abe, M., Yabe, N., Komeda, Y., Yamamoto, K.T. and Takahashi, T. (2006) Characterization of the class IV homeodomain-Leucine zipper gene family in Arabidopsis. Plant Physiol., 141, 1363–1375.
	CsRPT2a	LOC115712689	XP_030496879.1	4		g219380	g203000	4/4		AT4G29040	Sako, K., Maki, Y., Imai, K.K., Aoyama, T., Goto, D.B. and Yamaguchi, J. (2010) Control of endoreduplication of trichome by RPT2a, a subunit of the 19S proteasome in Arabidopsis. J. Plant Res., 123, 701–706.
	CsEGL3/EGL1	LOC115717045	XP_030501846.2	5		g243900	g226800	5/5		AT1G73360	Khosla, A., Paper, J. M., Boehler, A. P., Bradley, A. M., Neumann, T. R., & Schrick, K. (2014). HD-Zip Proteins GL2 and HDG11 Have Redundant Functions in Arabidopsis Trichomes, and GL2 Activates a Positive Feedback Loop via MYB23. The Plant Cell, 26(5), 2184–2200. https://doi.org/10.1105/tpc.113.120360
	CsETC3	LOC115717169	XP_030501981.2	5		g226490	g210140	5/5		AT2G30424, AT2G30432, AT2G30420	Arteaga, N., Savic, M., Méndez-Vigo, B., Fuster-Pons, A., Torres-Pérez, R., Oliveros, J. C., Picó, F. X., & Alonso-Blanco, C. (2021). MYB transcription factors drive evolutionary innovations in Arabidopsis fruit trichome patterning. The Plant Cell, 33(3), 548–565. https://doi.org/10.1093/plcell/koaa041
	CsSPL8	LOC115717402	XP_030502228.2	5		g236820	g221170	5/5		AT1G02065	Unte, U. S., Sorensen, A.-M., Pesaresi, P., Gandikota, M., Leister, D., Saedler, H., & Huijser, P. (2003). SPL8 , an SBP-Box Gene That Affects Pollen Sac Development in Arabidopsis. The Plant Cell, 15(4), 1009–1019. https://doi.org/10.1105/tpc.010678
	CsTTG1L	LOC133029090	XP_060971121.1	5		g222410	g206110	5/5		AT5G24520	Walker, A.R., Davison, P.A., Bolognesi-Winfield, A.C., James, C.M., Srinivasan, N., Blundell, T.L., Esch, J.J., David Marks, M. and Gray, J.C. (1999) The TRANSPARENT TESTA GLABRA1 locus, which regulates trichome differentiation and anthocyanin biosynthesis in arabidopsis, encodes a WD40 repeat protein. Plant Cell, 11, 1337–1349.
	CsMYB5	LOC115725286	XP_030510605.2	6		g289510	g271190	6/6		AT3G13540	Song, F.L., Milliken, O.N., Pham, H., Seyit, R., Napoli, R., Preston, J., Koltunow, A.M. and Parish, R.W. (2009) The Arabidopsis MYB5 transcription factor regulates mucilage synthesis, seed coat development, and trichome morphogenesis. Plant Cell, 21, 72–89.
	CsMYB82	LOC115695741	XP_030478675.1	6		g265070	g248040	6/6		AT5G52600	Liang, G., He, H., Li, Y., Ai, Q. and Yu, D. (2014) MYB82 functions in regulation of trichome development in Arabidopsis. J. Exp. Bot., 65, 3215–3223.
	CsDIS2	LOC115697983	XP_030481020.2	7		g320240	g298880	7/7		AT1G30825	Saedler, R., Mathur, N., Srinivas, B. P., Kernebeck, B., Hülskamp, M., & Mathur, J. (2004). Actin Control Over Microtubules Suggested by DISTORTED2 Encoding the Arabidopsis ARPC2 Subunit Homolog. Plant and Cell Physiology, 45(7), 813–822. https://doi.org/10.1093/pcp/pch103
	CsSCAR2	LOC133029268	XP_060957727.1	7		g292730	g274470	7/7		AT2G38440	Zhang, X., Dyachok, J., Krishnakumar, S., Smith, L.G. and Oppenheimer, D.G. (2005) IRREGULAR TRICHOME BRANCH1 in arabidopsis encodes a plant homolog of the actin-related protein2/3 complex activator Scar/WAVE that regulates actin and microtubule organization. Plant Cell, 17, 2314–2326.
	CsSPY	LOC115701130	XP_030484695.2	8		g329030	g307010	8/8		AT3G11540	Gan, Y., Liu, C., Yu, H. and Broun, P. (2007) Integration of cytokinin and gibberellin signalling by Arabidopsis transcription factors GIS, ZFP8 and GIS2 in the regulations of epidermal cell fate. Development, 134, 2073–2081.
	CsZFP5b	LOC115701029	XP_030484573.2	8		g325790	g304040	8/8		AT1G10480	Zhou, Z., An, L., Sun, L., Zhu, S., Xi, W., Broun, P., Yu, H. and Gan, Y. (2011) Zinc finger protein5 is required for the control of trichome initiation by acting upstream of zinc finger protein8 in Arabidopsis. Plant Physiol., 157, 673–682.
	CsSAD2	LOC115723308	XP_030508607.2	9		g369230	g346210	9/9		AT2G31660	Gao, Y., Gong, X., Cao, W., Zhao, J., Fu, L., Wang, X., Schumaker, K.S. and Guo, Y. (2008) SAD2 in arabidopsis functions in trichome initiation through mediating GL3 function and regulating GL1, TTG1 and GL2 expression. J. Integr. Plant Biol., 50, 906–917.
	CsTT8	LOC115703590	XP_030486679.2	X		g397980	g372450	X/Y		AT4G09820	Maes, L., Inzé, D. and Goossens, A. (2008) Functional specialization of the Transparent Testa GLABRA1 network allows differential hormonal control of laminal and marginal trichome initiation in Arabidopsis rosette leaves. Plant Physiol., 148, 1453–1464.
	Shared A. thaliana and S. lycopersicum-derived trichome developmental gene orthologs
	CsGRL	LOC115698155	XP_030481196.1	7		g310700	g290250	7/7		AT2G35110, Solyc02g068720	El-Assal, S. E.-D., Le, J., Basu, D., Mallery, E. L., & Szymanski, D. B. (2004). Arabidopsis GNARLED Encodes a NAP125 Homolog that Positively Regulates ARP2/3. Current Biology, 14(15), 1405–1409. https://doi.org/10.1016/j.cub.2004.06.062; Xie, Q., Gao, Y., Li, J., Yang, Q., Qu, X., Li, H., Zhang, J., Wang, T., Ye, Z., & Yang, C. (2020). The HD-Zip IV transcription factor SlHDZIV8 controls multice…
	CsZFP8	LOC115699224	XP_030482380.2	8		g331690	g309520	8/8		AT3G58070, Solyc10g078990, Solyc10g078970	An, L., Zhou, Z., Su, S., Yan, A. and Gan, Y. (2012) GLABROUS INFLORESCENCE STEMS (GIS) is required for trichome branching through gibberellic acid signaling in arabidopsis. Plant Cell Physiol., 53, 457–469.; Gan, Y., Kumimoto, R., Liu, C., Ratcliffe, O., Yu, H. and Broun, P. (2006) GLABROUS INFLORESCENCE STEMS modulates the regulation by gibberellins of epidermal differentiation and shoot matura…
	CsMIXTA1/MYB16	LOC115701410	XP_030485058.2	8		g353890	g331340	8/8		AT5G15310, Solyc02g088190	Ying, S., Su, M., Wu, Y., et al. (2020) Trichome regulator SlMIXTA-like directly manipulates primary metabolism in tomato fruit. Plant Biotechnol. J., 18, 354–363.; Baumann, K., Perez-Rodriguez, M., Bradley, D., Venail, J., Bailey, P., Jin, H., Koes, R., Roberts, K., & Martin, C. (2007). Control of cell and petal morphogenesis by R2R3 MYB transcription factors. Development, 134(9), 1691–1701. htt…
	S. lycopersicum-derived trichome developmental gene orthologs
	CsCKX3	LOC115704143	XP_030487220.2	1		g077760;g077810	g070500;g070560	1/1		Solyc12g008900	Wu, M.L., Bian, X.X., Hu, S.R., et al. (2024) A gradient of the HD-Zip regulator Woolly regulates multicellular trichome morphogenesis in tomato. Plant Cell, 36, 2375–2392. Available at: https://doi.org/10.1093/plcell/koae077.
	CsOPR3L	LOC115706393	XP_060961479.1	1		g079860;g079870	g072620;g072630	1/1		Solyc07g007870	Bosch, M., Wright, L.P., Gershenzon, J., Wasternack, C., Hause, B., Schaller, A. and Stintzi, A. (2014) Jasmonic acid and its precursor 12-Oxophytodienoic acid control different aspects of constitutive and induced herbivore defenses in tomato. Plant Physiol., 166, 396–410.
	CsOPR3	LOC115706391	XP_030489892.2	1		g079860;g079870	g072620;g072630	1/1
	CsMTR1	LOC133029204	XP_060957677.1	1		g110150;g329700	g101470;g307540	2;8/2;8		Solyc10g083140, Solyc06g073990	Wu, M., Chang, J., Han, X., et al. (2023) A HD-ZIP transcription factor specifies fates of multicellular trichomes via dosage-dependent mechanisms in tomato. Dev. Cell, 58, 278-288.e5. Available at: https://doi.org/10.1016/j.devcel.2023.01.009.
	CsCD2	LOC115706571	XP_030490120.1	1		g092610	g084860	1/1		Solyc01g091630	Nadakuduti, S.S., Pollard, M., Kosma, D.K., Allen, C., Ohlrogge, J.B. and Barry, C.S. (2012) Pleiotropic phenotypes of the sticky peel mutant provide new insight into the role of CUTIN DEFICIENT2 in epidermal cell function in tomato. Plant Physiol., 159, 945–960.
	CsLn/Wo	LOC115708255	XP_030492337.2	1		g101190;g344430	g093390;g321950	1;8/1;8		Solyc03g031760, Solyc02g080260	Xie, Q., Xiong, C., Yang, Q., Zheng, F., Larkin, R. M., Zhang, J., Wang, T., Zhang, Y., Ouyang, B., Lu, Y., Ye, J., Ye, Z., & Yang, C. (2022). A novel regulatory complex mediated by Lanata (Ln) controls multicellular trichome formation in tomato. New Phytologist, 236(6), 2294–2310. https://doi.org/10.1111/nph.18492; Wu, M., Bian, X., Hu, S., Huang, B., Shen, J., Du, Y., Wang, Y., Xu, M., Xu, H., …
	CsIAA15	LOC115705343	XP_030488520.1	1		g102010	g094210	1/1		Solyc03g120390	Deng, W., Yang, Y., Ren, Z., Audran‐Delalande, C., Mila, I., Wang, X., Song, H., Hu, Y., Bouzayen, M., & Li, Z. (2012). The tomato SlIAA15 is involved in trichome formation and axillary shoot development. New Phytologist, 194(2), 379–390. https://doi.org/10.1111/j.1469-8137.2012.04053.x
	CsWox3b	LOC115720942	XP_030506014.2	2		g140930	g130590	2/2		Solyc11g072790	Wu, M., Chang, J., Han, X., et al. (2023) A HD-ZIP transcription factor specifies fates of multicellular trichomes via dosage-dependent mechanisms in tomato. Dev. Cell, 58, 278-288.e5. Available at: https://doi.org/10.1016/j.devcel.2023.01.009.
	CsARF4	LOC115719139	XP_030503929.2	2		g141620	g131290	2/2		Solyc11g069190	Zhang, X., Yan, F., Tang, Y., Yuan, Y., Deng, W. and Li, Z. (2015) Auxin Response Gene SlARF3 Plays Multiple Roles in Tomato Development and is Involved in the Formation of Epidermal Cells and Trichomes. Plant Cell Physiol., 56, 2110–2124.
	CsSCL3	LOC115711337	XP_030495535.1	3		g144680	g134220	3/3		Solyc12g099900	Yang, C., Marillonnet, S., & Tissier, A. (2021). The scarecrow‐like transcription factor SlSCL3 regulates volatile terpene biosynthesis and glandular trichome size in tomato ( Solanum lycopersicum ). The Plant Journal, 107(4), 1102–1118. https://doi.org/10.1111/tpj.15371
	CsCKX6	LOC115711707	XP_030495954.2	3		g144850;g179060	g134390;g165260	3/3		Solyc10g079870	Wu, M., Bian, X., Hu, S., Huang, B., Shen, J., Du, Y., Wang, Y., Xu, M., Xu, H., Yang, M., & Wu, S. (2024). A gradient of the HD-Zip regulator Woolly regulates multicellular trichome morphogenesis in tomato. The Plant Cell, 36(6), 2375–2392. https://doi.org/10.1093/plcell/koae077
	CsCKX1	LOC115710080	XP_030494262.2	3		g144850;g179060	g134390;g165260	3/3		Solyc10g079870	Wu, M., Bian, X., Hu, S., Huang, B., Shen, J., Du, Y., Wang, Y., Xu, M., Xu, H., Yang, M., & Wu, S. (2024). A gradient of the HD-Zip regulator Woolly regulates multicellular trichome morphogenesis in tomato. The Plant Cell, 36(6), 2375–2392. https://doi.org/10.1093/plcell/koae077
	CsASR3/Bhlh130	LOC115708713	XP_030492568.2	3		g176530	g162840	3/3		Solyc04g071590, Solyc10g079050	Zheng, X., Jian, Y., Long, Q., Luo, Y., Xu, X., Zhang, Q., Cheng, Y., Huang, B., Qiu, D., Li, Z., Zheng, J., Zhang, W., & Deng, W. (2025). SlASR3 mediates crosstalk between auxin and jasmonic acid signaling to regulate trichome formation in tomato. The Plant Journal, 121(4), e70053. https://doi.org/10.1111/tpj.70053
	CsZFP5	LOC133037113	XP_060969921.1	4		g153630;g196170;g284110;g325790	g143000;g181800;g266120;g304040	3;4;6;8/3;4;6;8		Solyc05g006310	Zhao, H., Li, B., Liu, L., Wang, X., Zhu, Z. and Liu, Y. (2025) Deciphering the ″Developmental Code″: A Comprehensive Review of Regulatory Mechanisms in Tomato Trichomes. J. Agric. Food Chem., 73, 17358–17373. Available at: https://pubs.acs.org/doi/10.1021/acs.jafc.5c02904.
	CsGRAS9	LOC115716409	XP_030501054.2	5		g228460	g212370	5/5		Solyc06g036170	Shi, Y., Wang, Y., Pan, Y., Deng, C., Zeng, T., Su, D., Lu, W., Lin, Y., Han, J., Deng, W., Wu, S., Liu, Y., Li, N., Li, J., Dong, B., Abid, G., Bouzayen, M., Pirrello, J., Li, Z., & Huang, B. (2025). The SlGRAS9-SlMYC1 regulatory module controls glandular trichome formation and modulates resilience to pest in tomato. The Plant Journal, 122(3), e70183. https://doi.org/10.1111/tpj.70183
	CsTHM1	LOC115715642	XP_030500162.2	5		g242490	g225670	5/5		Solyc08g081500	Yuan, Y., Xu, X., Luo, Y., et al. (2021) R2R3 MYB-dependent auxin signalling regulates trichome formation, and increased trichome density confers spider mite tolerance on tomato. Plant Biotechnol. J., 19, 138–152.
	CsMYC2	LOC115717079	XP_030501877.1	5		g252090	g234940	5/5		Solyc08g005050	Yang, C., Marillonnet, S., & Tissier, A. (2021). The scarecrow‐like transcription factor SlSCL3 regulates volatile terpene biosynthesis and glandular trichome size in tomato (Solanum lycopersicum). The Plant Journal, 107(4), 1102–1118. https://doi.org/10.1111/tpj.15371
	CsLFS	LOC115698047	XP_030481094.1	7		g302610	g283590	7/7		Solyc05g013540	Wu, M., Chang, J., Han, X., Shen, J., Yang, L., Hu, S., Huang, B.-B., Xu, H., Xu, M., Wu, S., Li, P., Hua, B., Yang, M., Yang, Z., & Wu, S. (2023). A HD-ZIP transcription factor specifies fates of multicellular trichomes via dosage-dependent mechanisms in tomato. Developmental Cell, 58(4), 278-288.e5. https://doi.org/10.1016/j.devcel.2023.01.009
	CsARF3	LOC115697396	XP_060974435.1	7		g303120	g284130	7/7		Solyc02g077560	Zhang, X., Yan, F., Tang, Y., Yuan, Y., Deng, W. and Li, Z. (2015) Auxin Response Gene SlARF3 Plays Multiple Roles in Tomato Development and is Involved in the Formation of Epidermal Cells and Trichomes. Plant Cell Physiol., 56, 2110–2124.
	CsCYCB2	LOC115702619	XP_030485901.1	X		g390850	g365220	X/Y		Solyc02g082820	Gao, S., Gao, Y., Xiong, C., Yu, G., Chang, J., Yang, Q., Yang, C. and Ye, Z. (2017) The tomato B-type cyclin gene, SlCycB2, plays key roles in reproductive organ development, trichome initiation, terpenoids biosynthesis and Prodenia litura defense. Plant Sci., 262, 103–114. Available at: http://dx.doi.org/10.1016/j.plantsci.2017.05.006.
	C. sativa trichome developmental genes (identified from primary source litrerature review)
	CsYABBY4	LOC115715807	XP_030500338.1	5		g084510;g248420	g077100;g231330	1;5/1;5		-	Zhu, X., Mi, Y., Cao, X., et al. (2026) A Novel CsYABBY3-CsAS1 Feedback Loop Coordinates Trichome Differentiation and Cannabinoid Biosynthesis in Cannabis sativa L. Adv. Sci., 1–17.
	CsAS1	LOC115700529	XP_030483937.2	8		g346150;g346160	g323690;g323700	8/8		-	Zhu, X., Mi, Y., Cao, X., et al. (2026) A Novel CsYABBY3-CsAS1 Feedback Loop Coordinates Trichome Differentiation and Cannabinoid Biosynthesis in Cannabis sativa L. Adv. Sci., 1–17.
	CsMYC1/GL3	LOC115706692	XP_030490268.2	1		g091900	g084140	1/1		AT4G00480	Prillaman, C. (2025) A Study in Purple : An Investigation into the Genetics of Anthocyanin Accumulation in Cannabis sativa. University of Wisconsin-Madison.; Symonds, V.V., Hatlestad, G. and Lloyd, A.M. (2011) Natural allelic variation defines a role for ATMYC1: Trichome cell fate determination. PLoS Genet., 7, 1–9.
	CsTTG1	LOC115716803	XP_030501568.1	5		g222410	g206110	5/5		AT5G24520	Bassolino, L., Fulvio, F., Pastore, C., Pasini, F., Gallina Toschi, T., Filippetti, I., & Paris, R. (2023). When Cannabis sativa L. Turns Purple: Biosynthesis and Accumulation of Anthocyanins. Antioxidants, 12(7), 1393. https://doi.org/10.3390/antiox12071393; Li, S. F., Milliken, O. N., Pham, H., Seyit, R., Napoli, R., Preston, J., Koltunow, A. M., & Parish, R. W. (2009). The Arabidopsis MYB5 Tra…
	CsMIXTA-like1/MYB106	LOC115698708	XP_030481714.2	8		g326350	g304580	1/1		AT3G01140	Rosario-Makridis, G. Del (2023) Molecular Regulation of Glandular Trichome Initiation and Morphogenesis in Cannabis sativa L. La Trobe University. Available at: https://opal.latrobe.edu.au/ndownloader/files/46064700.; Jakoby, M.J., Falkenhan, D., Mader, M.T., et al. (2008) Transcriptional profiling of mature Arabidopsis trichomes reveals that NOECK encodes the MIXTA-like transcriptional regulator…
	Total unique gene count	53

### Sheet: Table S2
Supplementary Table 2 Differential expression as calculated across differentially expressed candidate CsTDRGs. L2FC = Log2Fold Change; Avg = mean L2FC across all 3 cultivars tested (DK= Deadly Kernel; LR = La Rosca; PP = Panama Pupil V4); SE = Standard Error of the mean of L2FC; Significance column represents adjusted p-values thresholds: * padj ≤ 0.05; ** padj ≤ 0.01; *** padj ≤ 0.001; N.S., not…
Gene Name	Locus ID	L2FC	SE	Adjusted p-value	Significance	Cultivar	DESeq2 Contrast
CsAS1	LOC115700529	-0.485491	0.062248	1.64388e-14	***	Avg.	IMF/FF
		-1.32472	0.0629898	4.00281e-97	***	Avg.	MF/FF
		-1.0493	0.0629972	1.80654e-61	***	Avg.	MF/IFF
		-0.624104	0.106279	5.73564e-09	***	DK	IMF/FF
		-1.35609	0.106518	2.57493e-36	***	DK	MF/FF
		-0.971232	0.10718	4.69163e-19	***	DK	MF/IFF
		-0.318708	0.108894	0.00889168	**	LR	IMF/FF
		-1.14626	0.115049	8.17791e-23	***	LR	MF/FF
		-1.09419	0.115265	9.36046e-21	***	LR	MF/IFF
		-0.433647	0.104235	5.94834e-05	***	PP	IMF/FF
		-1.43774	0.106471	1.58815e-40	***	PP	MF/FF
		-1.03988	0.106466	9.48468e-22	***	PP	MF/IFF
CsCD2	LOC115706571	-0.321564	0.059454	1.74706e-07	***	Avg.	IMF/FF
		-1.15349	0.0603197	1.5105e-80	***	Avg.	MF/FF
		-0.623382	0.0601478	1.60749e-24	***	Avg.	MF/IFF
		-0.38485	0.0986444	0.000243074	***	DK	IMF/FF
		-1.26323	0.101939	1.87687e-34	***	DK	MF/FF
		-0.535351	0.100861	3.29547e-07	***	DK	MF/IFF
		-0.213336	0.104442	0.0841737	N.S.	LR	IMF/FF
		-1.00361	0.110128	2.77763e-19	***	LR	MF/FF
		-0.607815	0.108876	6.46448e-08	***	LR	MF/IFF
		-0.306301	0.0972384	0.00415901	**	PP	IMF/FF
		-1.15987	0.101874	3.33996e-29	***	PP	MF/FF
		-0.684784	0.101136	5.73901e-11	***	PP	MF/IFF
CsCKX3	LOC115704143	0.684107	0.210929	0.000248621	***	Avg.	IMF/FF
		0.683708	0.200484	0.000506748	***	Avg.	MF/FF
		1.75646	0.207256	1.08814e-17	***	Avg.	MF/IFF
		0.188836	0.26009	0.46419	N.S.	DK	IMF/FF
		-0.16943	0.30549	0.605773	N.S.	DK	MF/FF
		1.13252	0.35983	0.000448865	***	DK	MF/IFF
		0.450463	0.318573	0.0812748	N.S.	LR	IMF/FF
		0.504051	0.338563	0.111502	N.S.	LR	MF/FF
		2.01116	0.388763	6.00145e-08	***	LR	MF/IFF
		0.975677	0.392916	0.00183579	**	PP	IMF/FF
		1.62776	0.354729	1.02239e-06	***	PP	MF/FF
		1.76856	0.349774	1.77551e-07	***	PP	MF/IFF
CsCYCB2	LOC115702619	-0.570714	0.12412	2.22165e-06	***	Avg.	IMF/FF
		-1.55736	0.124911	1.01363e-35	***	Avg.	MF/FF
		-1.5619	0.124885	9.83424e-36	***	Avg.	MF/IFF
		-0.354034	0.189009	0.0624097	N.S.	DK	IMF/FF
		-1.87882	0.212738	9.10378e-19	***	DK	MF/FF
		-1.66019	0.211371	9.63181e-15	***	DK	MF/IFF
		-0.542826	0.214992	0.00773392	**	LR	IMF/FF
		-1.02064	0.22828	4.11162e-06	***	LR	MF/FF
		-1.14903	0.231285	2.58087e-07	***	LR	MF/IFF
		-0.525851	0.214779	0.005683	**	PP	IMF/FF
		-1.648	0.212179	6.33371e-15	***	PP	MF/FF
		-1.7356	0.210076	4.05817e-16	***	PP	MF/IFF
CsZFP8	LOC115699224	-0.434642	0.187018	0.0114015	*	Avg.	IMF/FF
		-3.20108	0.215199	2.83818e-50	***	Avg.	MF/FF
		-2.27597	0.216548	8.41335e-26	***	Avg.	MF/IFF
		-0.80139	0.360459	0.00506246	**	DK	IMF/FF
		-3.95861	0.39116	5.27943e-24	***	DK	MF/FF
		-2.96689	0.401307	3.25833e-14	***	DK	MF/IFF
		-0.254924	0.269085	0.313143	N.S.	LR	IMF/FF
		-3.20154	0.396109	2.46633e-16	***	LR	MF/FF
		-2.30624	0.401968	2.73908e-09	***	LR	MF/IFF
		-0.0422531	0.221153	0.878962	N.S.	PP	IMF/FF
		-2.29677	0.348444	1.15018e-11	***	PP	MF/FF
		-1.20893	0.356642	0.000173913	***	PP	MF/IFF
CsGL2	LOC115707829	-1.23678	0.0806511	4.00698e-52	***	Avg.	IMF/FF
		-1.66472	0.080873	4.07543e-93	***	Avg.	MF/FF
		-1.2236	0.0811783	6.93299e-51	***	Avg.	MF/IFF
		-1.40515	0.135357	1.03706e-23	***	DK	IMF/FF
		-1.73511	0.136964	4.07474e-36	***	DK	MF/FF
		-1.47734	0.136886	3.69393e-26	***	DK	MF/IFF
		-1.42681	0.147491	1.66579e-20	***	LR	IMF/FF
		-1.67493	0.147385	3.47929e-29	***	LR	MF/FF
		-0.915691	0.148694	8.7599e-10	***	LR	MF/IFF
		-0.808868	0.142229	9.17428e-09	***	PP	IMF/FF
		-1.53695	0.137083	1.43635e-28	***	PP	MF/FF
		-1.21289	0.137304	3.02163e-18	***	PP	MF/IFF
CsGRAS9	LOC115716409	0.40674	0.110536	0.000235725	***	Avg.	IMF/FF
		1.75311	0.112504	2.58033e-54	***	Avg.	MF/FF
		1.32485	0.112603	5.59722e-32	***	Avg.	MF/IFF
		0.408779	0.178583	0.0216104	*	DK	IMF/FF
		1.78414	0.191306	1.17098e-20	***	DK	MF/FF
		1.38337	0.191188	6.28747e-13	***	DK	MF/IFF
		0.583716	0.200459	0.00244617	**	LR	IMF/FF
		1.82544	0.205673	1.36133e-18	***	LR	MF/FF
		1.23912	0.208415	1.43824e-09	***	LR	MF/IFF
		0.0680905	0.157179	0.756215	N.S.	PP	IMF/FF
		1.56022	0.190999	3.02117e-16	***	PP	MF/FF
		1.23611	0.191581	9.44848e-11	***	PP	MF/IFF
CsHDG11	LOC115714770	-0.071886	0.106199	0.581942	N.S.	Avg.	IMF/FF
		-1.33347	0.115099	3.62422e-31	***	Avg.	MF/FF
		-0.986718	0.115284	7.57706e-18	***	Avg.	MF/IFF
		-0.062255	0.166289	0.794562	N.S.	DK	IMF/FF
		-1.45975	0.196862	6.94138e-14	***	DK	MF/FF
		-0.906861	0.198388	2.95356e-06	***	DK	MF/IFF
		0.000586043	0.175663	1	N.S.	LR	IMF/FF
		-1.27667	0.211262	8.96773e-10	***	LR	MF/FF
		-1.16628	0.213041	2.02149e-08	***	LR	MF/IFF
		-0.111425	0.158749	0.577967	N.S.	PP	IMF/FF
		-1.15185	0.194157	1.90339e-09	***	PP	MF/FF
		-0.746459	0.191155	8.68081e-05	***	PP	MF/IFF
CsLn/Wo	LOC115708255	-0.441887	0.140596	0.0011724	**	Avg.	IMF/FF
		-1.68055	0.144712	2.70242e-31	***	Avg.	MF/FF
		-1.19235	0.146119	1.22386e-16	***	Avg.	MF/IFF
		-0.118921	0.199987	0.62219	N.S.	DK	IMF/FF
		-1.66574	0.247824	6.69798e-12	***	DK	MF/FF
		-1.44871	0.247677	3.48439e-09	***	DK	MF/IFF
		-0.336688	0.223851	0.128591	N.S.	LR	IMF/FF
		-1.55755	0.266866	2.50926e-09	***	LR	MF/FF
		-0.838297	0.263306	0.000699633	***	LR	MF/IFF
		-0.646822	0.262952	0.00335697	**	PP	IMF/FF
		-1.66268	0.245853	6.784e-12	***	PP	MF/FF
		-1.08019	0.249131	6.14696e-06	***	PP	MF/IFF
CsMIXTA-like1/MYB106	LOC115698708	-0.694986	0.104678	1.65605e-11	***	Avg.	IMF/FF
		-2.32837	0.107015	1.07351e-103	***	Avg.	MF/FF
		-2.04445	0.10704	4.24053e-80	***	Avg.	MF/IFF
		-0.468006	0.166423	0.00454851	**	DK	IMF/FF
		-2.19049	0.178129	4.27997e-34	***	DK	MF/FF
		-1.79794	0.177787	3.99177e-23	***	DK	MF/IFF
		-0.726514	0.193267	7.91865e-05	***	LR	IMF/FF
		-2.57935	0.198476	4.36687e-38	***	LR	MF/FF
		-2.17868	0.198817	4.18869e-27	***	LR	MF/IFF
		-0.669154	0.189714	0.000123623	***	PP	IMF/FF
		-2.1527	0.182158	1.30004e-31	***	PP	MF/FF
		-2.07247	0.179622	1.53428e-29	***	PP	MF/IFF
CsMTR1	LOC133029204	2.83645	1.24483	0.000450779	***	Avg.	IMF/FF
		4.94748	0.996704	4.43729e-08	***	Avg.	MF/FF
		2.87987	0.925655	0.000121723	***	Avg.	MF/IFF
		1.1851	1.53717	0.043595	*	DK	IMF/FF
		3.90413	1.90283	0.00182345	**	DK	MF/FF
		0.924539	1.06155	0.0971478	N.S.	DK	MF/IFF
		2.08904	2.2011	0.0154505	*	LR	IMF/FF
		3.63934	2.14216	0.00477879	**	LR	MF/FF
		3.54936	2.15093	0.00395036	**	LR	MF/IFF
		0.213037	0.651754	0.380469	N.S.	PP	IMF/FF
		4.03875	1.92317	0.00149504	**	PP	MF/FF
		0.678207	0.859566	0.139043	N.S.	PP	MF/IFF
CsMYC1/GL3	LOC115706692	-0.711488	0.310214	0.00356235	**	Avg.	IMF/FF
		-2.60695	0.356475	6.18343e-14	***	Avg.	MF/FF
		-3.19626	0.347902	2.58018e-20	***	Avg.	MF/IFF
		-0.405705	0.408139	0.165262	N.S.	DK	IMF/FF
		-2.7314	0.690163	7.04021e-06	***	DK	MF/FF
		-3.06014	0.684035	5.69843e-07	***	DK	MF/IFF
		-0.244525	0.355042	0.36449	N.S.	LR	IMF/FF
		-2.33564	0.733637	0.000126037	***	LR	MF/FF
		-4.0964	0.654733	4.83401e-10	***	LR	MF/IFF
		-0.676549	0.502534	0.032755	*	PP	IMF/FF
		-2.09338	0.546833	1.39813e-05	***	PP	MF/FF
		-1.83935	0.530355	7.74677e-05	***	PP	MF/IFF
CsOPR3L	LOC115706393	-0.695337	0.0992254	1.43841e-12	***	Avg.	IMF/FF
		-0.966362	0.098615	1.22462e-22	***	Avg.	MF/FF
		-1.21967	0.0984284	3.58879e-35	***	Avg.	MF/IFF
		-1.29505	0.166408	3.16458e-14	***	DK	IMF/FF
		-1.2611	0.166799	3.42324e-14	***	DK	MF/FF
		-1.10103	0.168631	6.10332e-11	***	DK	MF/IFF
		-0.33643	0.16305	0.0554028	N.S.	LR	IMF/FF
		-0.940053	0.181116	1.64629e-07	***	LR	MF/FF
		-1.03955	0.182236	7.69225e-09	***	LR	MF/IFF
		-0.32368	0.15313	0.0401542	*	PP	IMF/FF
		-0.613905	0.163263	0.000223979	***	PP	MF/FF
		-1.42298	0.164663	1.57172e-17	***	PP	MF/IFF
CsTT8	LOC115703590	-1.84997	0.0932114	1.76206e-85	***	Avg.	IMF/FF
		-2.95884	0.0972131	1.45484e-201	***	Avg.	MF/FF
		-2.62533	0.0971864	1.38502e-158	***	Avg.	MF/IFF
		-1.89817	0.157047	5.25048e-32	***	DK	IMF/FF
		-2.24232	0.159291	5.38378e-44	***	DK	MF/FF
		-2.14718	0.158765	3.09236e-40	***	DK	MF/IFF
		-1.98331	0.169687	2.32035e-29	***	LR	IMF/FF
		-3.61915	0.181247	8.27783e-87	***	LR	MF/FF
		-2.77924	0.183136	1.09924e-50	***	LR	MF/IFF
		-1.59391	0.159104	4.61588e-22	***	PP	IMF/FF
		-2.98664	0.165992	1.67915e-71	***	PP	MF/FF
		-2.88874	0.164392	6.87398e-68	***	PP	MF/IFF
CsWox3b	LOC115720942	-0.385957	0.20073	0.0344906	*	Avg.	IMF/FF
		-2.18789	0.238148	2.15182e-20	***	Avg.	MF/FF
		-2.11149	0.23794	4.43238e-19	***	Avg.	MF/IFF
		-0.118615	0.259982	0.673072	N.S.	DK	IMF/FF
		-2.58344	0.426351	3.30206e-10	***	DK	MF/FF
		-3.02473	0.426447	2.45517e-13	***	DK	MF/IFF
		-0.134939	0.2784	0.63235	N.S.	LR	IMF/FF
		-1.4778	0.465284	0.000293888	***	LR	MF/FF
		-1.38467	0.473897	0.000511877	***	LR	MF/IFF
		-0.643574	0.377606	0.0190893	*	PP	IMF/FF
		-2.134	0.379936	4.15753e-09	***	PP	MF/FF
		-1.43588	0.385273	4.3307e-05	***	PP	MF/IFF
CsYABBY4	LOC115715807	-1.37515	0.107635	7.55857e-37	***	Avg.	IMF/FF
		-2.61261	0.107649	1.07898e-128	***	Avg.	MF/FF
		-2.32742	0.107695	5.16667e-102	***	Avg.	MF/IFF
		-1.60244	0.180066	5.95823e-18	***	DK	IMF/FF
		-2.79942	0.181766	1.78431e-52	***	DK	MF/FF
		-2.57445	0.181902	1.96274e-44	***	DK	MF/IFF
		-1.34936	0.201832	4.57146e-11	***	LR	IMF/FF
		-2.21331	0.19719	1.06094e-28	***	LR	MF/FF
		-2.11451	0.197576	6.55265e-26	***	LR	MF/IFF
		-1.05942	0.18527	1.61079e-08	***	PP	IMF/FF
		-2.76928	0.183247	5.5581e-51	***	PP	MF/FF
		-2.20642	0.181376	9.37702e-33	***	PP	MF/IFF

### Sheet: TableS3
Supplementary Table 3 Differential expression of CsTDRGs in the aggregate staminate-versus-pistillate floral phenotype contrast. Differential expression was calculated by contrasting staminate flowers (MF + IMF) against pistillate flowers (FF + IFF), irrespective of chromosomal background. Genes shown met the differential-expression threshold of |log₂FC| ≥ 1 and adjusted p ≤ 0.05. Log₂ fold-chang…
Gene Name	Locus ID	L2FC	SE	Adjusted p-value	Significance	Cultivar
CsGL2	LOC115707829	-1.23555	0.0569678	6.09344e-103	***	Avg
		-1.45161	0.0960275	4.87266e-50	***	DK
		-1.1894	0.104248	3.80905e-29	***	LR
		-1.03246	0.0965608	9.7228e-26	***	PP
CsMIXTA-like1/MYB106	LOC115698708	-1.38267	0.0743118	2.18385e-76	***	Avg
		-1.17401	0.124383	8.89209e-21	***	DK
		-1.50459	0.136745	2.36958e-27	***	LR
		-1.41854	0.126416	3.20428e-28	***	PP
CsMYC1/GL3	LOC115706692	-2.06006	0.233724	1.0448e-19	***	Avg
		-1.94287	0.426144	6.2123e-07	***	DK
		-2.31227	0.45395	3.74459e-08	***	LR
		-1.55761	0.376987	5.21147e-06	***	PP
CsTT8	LOC115703590	-2.24243	0.0674223	4.59757e-241	***	Avg
		-2.03783	0.111944	1.04969e-72	***	DK
		-2.39808	0.124781	1.79768e-80	***	LR
		-2.26746	0.114258	1.5996e-85	***	PP
CsYABBY4	LOC115715807	-1.8572	0.0760183	7.84358e-131	***	Avg
		-2.10851	0.128354	1.2405e-59	***	DK
		-1.7548	0.1393	1.46601e-35	***	LR
		-1.6633	0.128968	5.08764e-37	***	PP

### Sheet: TableS4
Supplementary Table 4. Directional concordance of candidate CsTDRGs in the induced male-versus-induced female contrast. Differential expression was calculated for induced male flowers (IMF, XX) versus induced female flowers (IFF, XY) for the 16 candidate CsTDRGs identified in the primary pairwise contrast framework. Log₂ fold-change values are reported as IMF relative to IFF, such that positive v…
Gene Name	Locus ID	L2FC	SE	Adjusted p-value	Significance	L2FC in MF vs FF Contrast	Expected IMF vs IFF Bias	Observed IMF vs IFF Bias	Concordance?
CsAS1	LOC115700529	-0.21605	0.0613548	0.00102597	**	-0.953172	Expected IFF-biased	Observed IFF-biased	Concordant
CsCD2	LOC115706571	0.187858	0.0591225	0.00346474	**	-0.699479	Expected IFF-biased	Observed IMF-biased	Discordant
CsCKX3	LOC115704143	1.82635	0.205658	1.91636e-18	***	1.04142	Expected IMF-biased	Observed IMF-biased	Concordant
CsCYCB2	LOC115702619	-0.581211	0.124152	2.03753e-06	***	-1.22999	Expected IFF-biased	Observed IFF-biased	Concordant
CsGL2	LOC115707829	-0.793232	0.0809037	2.03716e-22	***	-1.37503	Expected IFF-biased	Observed IFF-biased	Concordant
CsGRAS9	LOC115716409	0.0207897	0.104251	1	N.S.	1.16157	Expected IMF-biased	Observed IMF-biased	Concordant
CsHDG11	LOC115714770	0.226744	0.108179	0.0523829	N.S.	-0.797359	Expected IFF-biased	Observed IMF-biased	Discordant
CsLn/Wo	LOC115708255	-0.0249866	0.128919	1	N.S.	-1.10493	Expected IFF-biased	Observed IFF-biased	Concordant
CsMIXTA-like1/MYB106	LOC115698708	-0.41115	0.102595	7.20737e-05	***	-1.68927	Expected IFF-biased	Observed IFF-biased	Concordant
CsMTR1	LOC133029204	0.747145	0.805546	0.0796759	N.S.	3.5546	Expected IMF-biased	Observed IMF-biased	Concordant
CsMYC1/GL3	LOC115706692	-1.41604	0.305053	8.35973e-07	***	-2.17157	Expected IFF-biased	Observed IFF-biased	Concordant
CsOPR3L	LOC115706393	-0.958212	0.0986899	2.58625e-22	***	-0.960455	Expected IFF-biased	Observed IFF-biased	Concordant
CsTT8	LOC115703590	-1.51784	0.0933262	5.64123e-58	***	-2.47805	Expected IFF-biased	Observed IFF-biased	Concordant
CsWox3b	LOC115720942	-0.322428	0.197324	0.0887593	N.S.	-1.56178	Expected IFF-biased	Observed IFF-biased	Concordant
CsYABBY4	LOC115715807	-1.08694	0.108746	1.50421e-23	***	-2.10506	Expected IFF-biased	Observed IFF-biased	Concordant
CsZFP8	LOC115699224	0.282291	0.180098	0.116663	N.S.	-1.97057	Expected IFF-biased	Observed IMF-biased	Discordant
